# Modifiers of genetic dominance at the Arabidopsis self-incompatibility locus retain proto-miRNA features and act through non-canonical gene silencing pathways

**DOI:** 10.1101/2024.05.01.591913

**Authors:** Rita A. Batista, Eléonore Durand, Monika Mörchen, Jacinthe Azevedo-Favory, Samson Simon, Manu Dubin, Vinod Kumar, Eléanore Lacoste, Corinne Cruaud, Christelle Blassiau, Matteo Barois, Anne-Catherine Holl, Chloé Ponitzki, Nathalie Faure, William Marande, Sonia Vautrin, Isabelle Fobis-Loisy, Jean-Marc Aury, Sylvain Legrand, Ute Krämer, Thierry Lagrange, Xavier Vekemans, Vincent Castric

**Affiliations:** Univ. Lille, CNRS, UMR 8198 – Evo-Eco-Paleo, F-59000 Lille, France; CNRS, Laboratoire Génome et Développement des Plantes, UMR 5096, 66860 Perpignan, France, and Université Perpignan Via Domitia, Laboratoire Génome et Développement des Plantes, UMR 5096, F-66860 Perpignan, France; Department of Molecular Genetics and Physiology of Plants, Faculty of Biology and Biotechnology, Ruhr University Bochum, D-44801 Bochum, Germany; Génomique Métabolique, Genoscope, Institut François Jacob, CEA, CNRS, Univ Evry, Université Paris-Saclay, 91057 Evry, France; Genoscope, Institut François Jacob, CEA, Université Paris-Saclay, Evry, 91057, France; INRAE - CNRGV French Plant Genomic Resource Center - Castanet Tolosan, France; Laboratoire Reproduction et Développement des Plantes, Université de Lyon, ENS de Lyon, UCB Lyon 1, CNRS, INRAE, F-69342 Lyon, France

## Abstract

Self-incompatibility in flowering plants is a common mechanism that prevents self-fertilization and promotes outcrossing. In Brassicaceae, the self-incompatibility locus is highly diverse, with many alleles arranged in a complex dominance hierarchy and exhibiting monoallelic expression in heterozygote individuals. Monoallelic expression of the pollen self-incompatibility gene is achieved through the action of sRNA precursors that resemble miRNAs, although the underlying molecular mechanisms remain elusive. Here, we engineered *Arabidopsis thaliana* lines expressing components of the *Arabidopsis halleri* self-incompatibility system, and used a reverse genetics approach to pinpoint the pathways underlying the function of these sRNA precursors. We showed that they trigger a robust decrease in transcript abundance of the recessive self-incompatibility genes, but not through the canonical transcriptional or post-transcriptional gene silencing pathways. Furthermore, we observed that single sRNA precursors are typically processed into hundreds of sRNA molecules with a variety of sizes, abundance levels and ARGONAUTE loading preferences. Our results suggest that these seemingly arbitrary processing characteristics are essential for establishing the self-incompatibility dominance hierarchy, as they enable a single sRNA precursor from a dominant allele to effectively repress multiple recessive alleles, thus providing a unique example of how small RNAs mediate gene silencing within a highly complex regulatory network.

**Graphical abstract:** 
