## Supplemental Table 1 for "Modifiers of genetic dominance at the Arabidopsis self-incompatibility locus retain proto-miRNA features and act through non-canonical gene silencing pathways"

### Sheet: Table S1
Table S1. Primer sequences used in this study
Primer description	Usage	Target		Sequence	Comment
Mutagenesis of Ah20mir1887 in SCR01	Gateway cloning	SCR01	fw	CACTTCATAGTCAGCATAAACCAAGAGGCAAAAC
Mutagenesis of Ah20mir1887 in SCR01	Gateway cloning	SCR01	rv	GAACACGCATGACAGTGGGTGGAG
Cloning of Ah04mir1887	Gateway cloning	Ah04mir1887	fw	ACAAGTTTGTACAAAAAAGCAGGCCAGCTGCTGTCAAAGGATGGC
Cloning of Ah04mir1887	Gateway cloning	Ah04mir1887	rv	ACCACTTTGTACAAGAAAGCTGGCAACACAGCTCTCCCGCCAAGC
Chop-PCR for IGN23	Chop-PCR	IGN23	fw	ACTGAAAATTGTAAACAAAGAAACGGCA CTACA
Chop-PCR for IGN23	Chop-PCR	IGN23	rv	GATCGGTCCATAAACTTGTTGGGTTT
Chop-PCR for AT2G19920	Chop-PCR	AT2G19920	fw	GGAGAGAGGCTTGTTGGATACTGC
Chop-PCR for AT2G19920	Chop-PCR	AT2G19920	rv
Chop-PCR for AtSN1	Chop-PCR	AtSN1	fw	ACTTAATTAGCACTCAAATTAAACAAAATAAGT
Chop-PCR for AtSN1	Chop-PCR	AtSN1	rv	TTTAAACATAARAARAARTTCCTTTTTCATCTAC
Amplification of SCR01 transcript	qPCR	SCR01	fw	TGTTCAAGAAGTGGAAGCTTGG
Amplification of SCR01 transcript	qPCR	SCR01	rv	CCCTTATCGCCGCATTTTCC
Amplification of ACT8 transcript	qPCR	ACT8 (C24)	fw	GCATTTCCCGGCGATAAGAG
Amplification of ACT8 transcript	qPCR	ACT8 (C24)	rv	GCGAATCCAGCCTTAACCATTC
Amplification of Ah04mir1887 target site - top strand	BSAS	SCR01	fw	GTATAGTTTAYAYAYATTTATGGTTTTG
Amplification of Ah04mir1887 target site - top strand	BSAS	SCR01	rv	CCCAAACAAAARCTCATATATTAC
Amplification of Ah04mir1887 target site - top strand	BSAS	SCR01	fw	TTAAATGTGTTYATGTGTAAA
Amplification of Ah04mir1887 target site - top strand	BSAS	SCR01	rv	TATTCTTATATCTTRRATATCC
Amplification of Ah04mir1887 target site - top strand	BSAS	SCR01	fw	AGTTTYGGTATTATTAGTTTATAGAGT
Amplification of Ah04mir1887 target site - bottom strand	BSAS	SCR01	rv	CCCAAACAAAARCTCATATATTAC
Amplification of Ah04mir1887 target site - bottom strand	BSAS	SCR01	fw	TCTRTCCATAACTTACARATACAT
Amplification of Ah04mir1887 target site - bottom strand	BSAS	SCR01	rv	TTTAYATATTTGGGTGTAAYTAATGAAA
Amplification of Ah04mir1887 target site - bottom strand	BSAS	SCR01	fw	ATCRATAAATTAATARTRTACATATCA
Amplification of Ah04mir1887 target site - bottom strand	BSAS	SCR01	rv	GAGAYATGAAAAYAAAGAAAGT
Amplification of Ah04mir1887 target site - bottom strand	BSAS	SCR01	fw	ATTACACATTAACACAACTTAAAT
Amplification of Ah04mir1887 target site - bottom strand	BSAS	SCR01	rv	GAAGTYYAGATTTTYAAAATATTTG
Amplification of Ah04mir1887 target site - bottom strand	BSAS	SCR01	fw	CATAATTATTCRTTTTATCRATAAATT
Amplification of Ah04mir1887 target site - bottom strand	BSAS	SCR01	rv	TTTGGATGATTAAATATTTGTTTTG
Amplification of Ah20mirS3 target site - top strand	BSAS	SCR01	fw	ATYATATTYATAATATTGTATGTTATAA
Amplification of Ah20mirS3 target site - top strand	BSAS	SCR01	rv	CACTTCTRTTTRTTCATATTAAC
Amplification of Ah20mirS3 target site - top strand	BSAS	SCR01	fw	GGGTATAYGYTAGATATATAGA
Amplification of Ah20mirS3 target site - top strand	BSAS	SCR01	rv	CACTATTTTCTTATATATCAATTATAACC
Amplification of Ah20mirS3 target site - top strand	BSAS	SCR01	fw	ATTYTTGGTTTYATTYGTTTYAAAT
Amplification of Ah20mirS3 target site - top strand	BSAS	SCR01	rv	TAACRATCACCTTTATCCTATAA
Amplification of Ah20mirS3 target site - top strand	BSAS	SCR01	fw	GATAGTTTTATATAATTATAGGTG
Amplification of Ah20mirS3 target site - top strand	BSAS	SCR01	rv	CRCAATAAAATTAAACAATACTC
Amplification of Ah20mirS3 target site - bottom strand	BSAS	SCR01	fw	TAAACACTAAATCACCRCCTATT
Amplification of Ah20mirS3 target site - bottom strand	BSAS	SCR01	rv	TYGTATAYAGAAAAATTAGTAAATATG
Amplification of Ah20mirS3 target site - bottom strand	BSAS	SCR01	fw	CATCAATCTTTTAAAARCTCTTTA
Amplification of Ah20mirS3 target site - bottom strand	BSAS	SCR01	rv	YATGTTYTTAGGTTTTYAAAGTAA
Amplification of Ah20mirS3 target site - bottom strand	BSAS	SCR01	fw	CAAATCTTATTTTTCAATTAACTTTC
Amplification of Ah20mirS3 target site - bottom strand	BSAS	SCR01	rv	YYAATGAAATTATYTGAAATGT
Amplification of BSAS negative control locus	BSAS	AT2G20610 (C24)	fw	GTTGYTGATTATATGAAYYGAGATYTT	adapted to C24 SNPs from Sigman et al. 2021
Amplification of BSAS negative control locus	BSAS	AT2G20610 (C24)	rv	TTAATTACAACCATARCCACARTTTTCTC	adapted to C24 SNPs from Sigman et al. 2021
Detection of the SCR01 transgene	Genotyping	SCR01	fw	CAAATATTTAATCATCCAAAGG
Detection of the SCR01 transgene	Genotyping	SCR01	rv	CTTGAACATGAATTAAAACGAGAG
Detection of the SCR01*mir1887 transgene	Genotyping	SCR01	fw	CAAATATTTAATCATCCAAAGG
Detection of the SCR01*mir1887 transgene	Genotyping	SCR01	rv	CTTGAACATGAATTAAAACGAGAG
Detection of the Ah04mir1887 transgene	Genotyping	Ah04mir1887	fw	TAGTTAAAAGTAACTTGTTCAC
Detection of the Ah04mir1887 transgene	Genotyping	Ah04mir1887	rv	CGGATCTTATGAATTTTGTGTG
Detection of the Ah20mirS3 transgene	Genotyping	Ah20mirS3	fw	TTAGTATGAGGTGAAACACC
Detection of the Ah20mirS3 transgene	Genotyping	Ah20mirS3	rv	TACGGGTAACCAATCAAAGC
Genotyping the ago4 CRISPR/Cas9 mutant	Genotyping	AGO4	fw	GAAGGTGACCAAGTTCATGCTGAGGAGGTGGTAATGCCTCAGT	KASPar genotyping: X Fam (wt allele)
Genotyping the ago4 CRISPR/Cas9 mutant	Genotyping	AGO4	fw	GAAGGTCGGAGTCAACGGATTGAGGAGGTGGTAATGCCTCAGA	KASPar genotyping: Y Hex (mutant allele)
Genotyping the ago4 CRISPR/Cas9 mutant	Genotyping	AGO4	rv	GGGGCAAACGGGAGTGGGGTT	KASPar genotyping: R common sequence
Genotyping the ago6 CRISPR/Cas9 mutant	Genotyping	AGO6	fw	GAAGGTGACCAAGTTCATGCTACTGGTAAAATACTACATCCGGCTG	KASPar genotyping: X Fam (wt allele)
Genotyping the ago6 CRISPR/Cas9 mutant	Genotyping	AGO6	fw	GAAGGTCGGAGTCAACGGATTACTGGTAAAATACTACATCCGGCTT	KASPar genotyping: Y Hex (mutant allele)
Genotyping the ago6 CRISPR/Cas9 mutant	Genotyping	AGO6	rv	GCACCAATCACTTTAATGTTTCTGTGAGA	KASPar genotyping: R common sequence
Genotyping the polIV allele	Genotyping	NRPD1A	fw	CTCCTTGAACCCGATCTGCTG	from He at al. 2009
Genotyping the polIV allele	Genotyping	NRPD1A	rv	GACCATCATACTCATTGCTGATCC	from He at al. 2009
Genotyping the POLIV allele	Genotyping	NRPD1A	fw	CTCCTTGAACCCGATCTGCTG	from He at al. 2009
Genotyping the POLIV allele	Genotyping	NRPD1A	rv	CCATAAGGAACATATGACTCAGTAG	from He at al. 2009
Genotyping the polV allele	Genotyping	NRPD1B	fw	GTTTTGCACTTCACATCAGAGTCT	from He at al. 2009
Genotyping the polV allele	Genotyping	NRPD1B	rv	GACCATCATACTCATTGCTGATCC	from He at al. 2009
Genotyping the POLV allele	Genotyping	NRPD1B	fw	GAAGGAGACCAAAAGTAGAGAGAAGG	from He at al. 2009
Genotyping the POLV allele	Genotyping	NRPD1B	rv	GTTTTGCACTTCACATCAGAGTCT	from He at al. 2009
Detection of pHEE401E	Genotyping	pHEE401E	fw	GTCACGACGTTGTAAAACGACG
Detection of pHEE401E	Genotyping	pHEE401E	rv	CAATGATAAACCAAACGCAAATGC
gRNA primers to generate ago4 ago6	CRISPR/Cas9	AGO4	fw	ATATATGGTCTCGATTGAAACGGGAGTGGGGTTACTGGTT	contains gene-specific sgRNA sequences
gRNA primers to generate ago4 ago6	CRISPR/Cas9	AGO4	fw	TGAAACGGGAGTGGGGTTACTGGTTTTAGAGCTAGAAATAGC	contains gene-specific sgRNA sequences
gRNA primers to generate ago4 ago6	CRISPR/Cas9	AGO6	rv	AACGCTGTCTCACAGAAACATTACAATCTCTTAGTCGACTCTAC	contains gene-specific sgRNA sequences
gRNA primers to generate ago4 ago6	CRISPR/Cas9	AGO6	rv	ATTATTGGTCTCGAAACGCTGTCTCACAGAAACATTACAA	contains gene-specific sgRNA sequences
gRNA primers to generate drm1 drm2	CRISPR/Cas9	DRM1	fw	ATATATGGTCTCGATTGAGGTTGCAGACATATGTACGTT	contains gene-specific sgRNA sequences
gRNA primers to generate drm1 drm2	CRISPR/Cas9	DRM1	fw	TGAGGTTGCAGACATATGTACGTTTTAGAGCTAGAAATAGC	contains gene-specific sgRNA sequences
gRNA primers to generate drm1 drm2	CRISPR/Cas9	DRM2	rv	AACGCTAGATTTTCGACCCTACACAATCTCTTAGTCGACTCTAC	contains gene-specific sgRNA sequences
gRNA primers to generate drm1 drm2	CRISPR/Cas9	DRM2	rv	ATTATTGGTCTCGAAACGCTAGATTTTCGACCCTACACAA	contains gene-specific sgRNA sequences
